# *Drosophila melanogaster* lactate dehydrogenase deficiency recapitulates the exercise intolerance of human glycogen storage disease type XI

**DOI:** 10.64898/2026.07.09.736989

**Authors:** Madhulika Rai, Shefali A. Shefali, Jason P. Tourigny, Minseo Kim, Travis Nemkov, Angelo D’Alessandro, Jason M. Tennessen

## Abstract

Lactate dehydrogenase A (LDHA) is a key glycolytic enzyme that commonly exhibits altered expression in human diseases such as cancers and neurodegeneration, making it a valuable disease biomarker and putative therapeutic target. However, any treatment targeting LDHA will also disrupt normal metabolism, underscoring the need to investigate physiological consequences of inhibiting this enzyme. We previously established the fruit fly *Drosophila melanogaster* as a genetic model for studying LDH function in the context of growth, metabolism, and development. Here we expand upon those studies by investigating a serendipitous observation that *Ldh* mutant larvae exhibit diet-dependent lethality. Using a multiomic approach, we discovered this diet-dependent phenotype is independent of nutritional composition. Instead, *Ldh* mutant larvae are exercise intolerant and display reduced mobility, rendering mutant larvae sensitive to food consistency. Moreover, tissue-specific analysis reveals that LDH activity within muscle and peripheral glia are essential for larval viability raised on solid food. Intriguingly, these phenotypes mirror the pathophysiology of LDHA deficiency (Glycogen Storage Disease Type XI; GSD Type XI) in humans, where mild symptoms are exacerbated by physical exertion and environmental stress. Together, our findings further highlight the value of using *Drosophila* to explore the developmental and physiological consequences of Ldh inhibition.

**SUMMARY STATEMENT:** Loss of lactate dehydrogenase in *Drosophila* causes exercise intolerance and diet-dependent lethality, revealing conditional phenotypes that mirror those associated with human LDH-A deficiency.
