## Supplemental Table 2 for "*Drosophila melanogaster* lactate dehydrogenase deficiency recapitulates the exercise intolerance of human glycogen storage disease type XI"

### Sheet: TableS2
Table S2. List of significantly altered metabolites in Ldh17/Ldh16 mutants vs Ldh17/+ heterozygous controls, when fed with M+Y diet. Cutoff for significance is an adjusted p-value of <0.1 and a log2(FC) of 1. Data generated using Metaboanalyst 6.0.
Metabolite	FC	log2(FC)	p.ajusted	-log10(p)
UDP-D-glucuronate	3.3495	1.744	3.5707e-05	4.4473		Total = 38 metabolites
Glyceraldehyde 3-phosphate/Glycerone phosphate	5.1274	2.3582	0.00010823	3.9657		Decreased= 4
4-Pyridoxate	2.8648	1.5184	0.00010823	3.9657		Increased= 34
sn-glycero-3-Phosphoethanolamine	2.5554	1.3536	0.00010823	3.9657
Taurine	2.471	1.3051	0.00011484	3.9399
glutamine	2.1625	1.1127	0.00011484	3.9399
2-Hydroxyglutarate	0.21487	-2.2184	0.00012764	3.894
L-Methionine S-oxide	2.0527	1.0375	0.00016179	3.7911
Pantetheine	2.1879	1.1295	0.00020117	3.6964
Putrescine	2.1012	1.0712	0.0002779	3.5561
2-Oxoglutarate	2.4299	1.2809	0.0003755	3.4254
Fructose 1-6-bisphosphate	7.3629	2.8803	0.00067991	3.1675
Thioredoxin	2.7254	1.4465	0.00089896	3.0463
N1-Acetylspermidine	2.0967	1.0681	0.00099935	3.0003
3-(4-Hydroxyphenyl)pyruvate	3.0743	1.6203	0.001054	2.9771
FA(10:0)	2.9527	1.562	0.0042474	2.3719
N-Acetyl-L-histidine	2.151	1.105	0.0049031	2.3095
lysine	2.1235	1.0864	0.0049031	2.3095
Adenine	2.2525	1.1716	0.0049514	2.3053
AC(20:4)	2.9136	1.5428	0.007401	2.1307
Lactate	0.3447	-1.5366	0.007401	2.1307
Thymidine	3.8842	1.9576	0.0074214	2.1295
Pyridoxal	2.316	1.2117	0.0074214	2.1295
(R)-(Homo)3-citrate	2.323	1.216	0.0090047	2.0455
FA(12:0)	3.8625	1.9495	0.010176	1.9924
Diethanolamine	2.943	1.5573	0.011156	1.9525
N-Acetylmethionine	0.39436	-1.3424	0.012205	1.9135
AC(18:2)	2.969	1.57	0.014099	1.8508
AC(6:1)	2.8	1.4854	0.01758	1.755
(S)(+)-Allantoin	2.1226	1.0858	0.023166	1.6351
cysteine	3.355	1.7463	0.027388	1.5624
S-Glutathionyl-L-cysteine	2.0014	1.001	0.032229	1.4918
AC(12-DC)	2.6521	1.4071	0.033022	1.4812
Ectoine	2.1312	1.0917	0.033348	1.4769
cystine	3.8703	1.9524	0.041826	1.3786
Hypotaurine	7.9067	2.9831	0.044565	1.351
AC(8:1)	2.0668	1.0474	0.059879	1.2227
UTP	0.40664	-1.2982	0.063616	1.1964
