## Supplemental Table 3 for "*Drosophila melanogaster* lactate dehydrogenase deficiency recapitulates the exercise intolerance of human glycogen storage disease type XI"

### Sheet: TableS3
Table S3. List of significantly altered metabolites in Ldh17/Ldh16 mutants vs Ldh17/+ heterozygous controls, when fed with BDSC-Cubes. Cutoff for significance is an adjusted p-value of <0.1 and a log2(FC) of -/+1. Data generated using Metaboanalyst 6.0.
	FC	log2(FC)	p.ajusted	-LOG10(p)		Total= 7 metabolites
2-Hydroxyglutarate	0.10414	-3.2634	3.6782e-06	5.4344		Decreased= 5
Lactate	0.30951	-1.6919	6.9532e-05	4.1578		Increased=2
UDP-D-glucuronate	4.0677	2.0242	0.00019887	3.7014
m/z 129.0194	0.45249	-1.144	0.0030399	2.5171
Fructose 1-6-bisphosphate	3.2173	1.6859	0.0031474	2.502
D-Ribitol 5-phosphate	0.44224	-1.1771	0.003257	2.4872
AC(4:0)	0.48571	-1.0418	0.080955	1.0918
