## Supplemental Table 5 for "*Drosophila melanogaster* lactate dehydrogenase deficiency recapitulates the exercise intolerance of human glycogen storage disease type XI"

### Sheet: BPandMF_down_Ldhvscon_onlyBF
Table S5. Gene set enrichment analysis and Preferred tissue (modEncode RNA_seq) analysis for downregulated genes in Ldh17/Ldh16 mutants vs Ldh17/+ heterozygous control larvae fed with BDSC-F cubes cubes using PANGEA. Genes that were downregulated in both BDSC-F and M+Y were excluded from the analysis. Preferred tissue rows are marked with red.
Gene Set Category	Gene Set ID	Gene Set Name	Gene Set Size	Count Overlap Gene	Percentage Genes in Gene Set	Fold Enrichment	log2 fold	P value	P value calc log_10	Bonferroni	Benjamini & Hochberg	Benjamini & Yekutieli	Overlaping Gene Symbols	Overlapping Gene IDs
GO Biological Processes	GO:0030974	thiamine pyrophosphate transmembrane transport	2	2	3.448	240.828	7.912	1.69459e-05	4.77093	0.00742232	0.00371116	0.0247185	Tpc2,Tpc1	FBgn0035078,FBgn0037852
GO Molecular Function	GO:0015234	thiamine transmembrane transporter activity	2	2	3.448	240.828	7.912	1.69459e-05	4.77093	0.00742232	0.00371116	0.0247185	Tpc1,Tpc2	FBgn0037852,FBgn0035078
GO Molecular Function	GO:0090482	vitamin transmembrane transporter activity	7	2	3.448	68.8079	6.105	0.000351136	3.45452	0.153798	0.0464344	0.30928	Tpc2,Tpc1	FBgn0035078,FBgn0037852
Preferred tissue (modEncode RNA_seq)	Tissue:3	fat_body	236	6	10.345	6.1227	2.614	0.000424059	3.37257	0.185738	0.0464344	0.30928	CG10962,Cpr49Ah,PGRP-SD,CG13023,CG18735,CG42331	FBgn0030073,FBgn0033731,FBgn0035806,FBgn0036677,FBgn0042098,FBgn0259233
GO Biological Processes	GO:0015695	organic cation transport	9	2	3.448	53.5172	5.742	0.000598739	3.22276	0.262248	0.0524495	0.349344	Tpc1,Tpc2	FBgn0037852,FBgn0035078
GO Molecular Function	GO:0008236	serine-type peptidase activity	302	6	10.345	4.7847	2.258	0.0015302	2.81525	0.670226	0.0973703	0.648542	Jon66Cii,Jon66Ci,CG18735,CG11911,CG11836,CG11912	FBgn0035887,FBgn0035886,FBgn0042098,FBgn0031249,FBgn0039272,FBgn0031248
GO Molecular Function	GO:0017171	serine hydrolase activity	303	6	10.345	4.7689	2.254	0.00155615	2.80795	0.681592	0.0973703	0.648542	CG11912,CG11911,CG11836,CG18735,Jon66Ci,Jon66Cii	FBgn0031248,FBgn0031249,FBgn0039272,FBgn0042098,FBgn0035886,FBgn0035887
GO Molecular Function	GO:0000014	single-stranded DNA endodeoxyribonuclease activity	16	2	3.448	30.1034	4.912	0.00195885	2.708	0.857977	0.0989186	0.658855	CG33346,CG14118	FBgn0053346,FBgn0036323
GO Molecular Function	GO:0004175	endopeptidase activity	443	7	12.069	3.8054	1.928	0.00229005	2.64016	1	0.0989186	0.658855	CG11836,CalpC,Jon66Ci,CG18735,CG11912,Jon66Cii,CG11911	FBgn0039272,FBgn0260450,FBgn0035886,FBgn0042098,FBgn0031248,FBgn0035887,FBgn0031249
GO Biological Processes	GO:0006309	apoptotic DNA fragmentation	18	2	3.448	26.7586	4.742	0.00248426	2.6048	1	0.0989186	0.658855	CG33346,CG14118	FBgn0053346,FBgn0036323
GO Molecular Function	GO:0008106	alcohol dehydrogenase (NADP+) activity	18	2	3.448	26.7586	4.742	0.00248426	2.6048	1	0.0989186	0.658855	CG3842,CG2767	FBgn0029866,FBgn0037537
GO Molecular Function	GO:0004033	aldo-keto reductase (NADP) activity	19	2	3.448	25.3503	4.664	0.00276913	2.55766	1	0.101073	0.673207	CG3842,CG2767	FBgn0029866,FBgn0037537
GO Biological Processes	GO:0000737	DNA catabolic process, endonucleolytic	22	2	3.448	21.8934	4.452	0.00371099	2.43051	1	0.120734	0.804159	CG14118,CG33346	FBgn0036323,FBgn0053346
GO Biological Processes	GO:0033627	cell adhesion mediated by integrin	24	2	3.448	20.069	4.327	0.00441038	2.35552	1	0.120734	0.804159	Pgant3,ItgaPS5	FBgn0027558,FBgn0034880
GO Biological Processes	GO:0006308	DNA catabolic process	27	2	3.448	17.8391	4.157	0.00556428	2.25459	1	0.143362	0.954874	CG14118,CG33346	FBgn0036323,FBgn0053346
GO Biological Processes	GO:0031589	cell-substrate adhesion	30	2	3.448	16.0552	4.005	0.00684116	2.16487	1	0.157707	1	Pgant3,ItgaPS5	FBgn0027558,FBgn0034880
GO Biological Processes	GO:0097194	execution phase of apoptosis	30	2	3.448	16.0552	4.005	0.00684116	2.16487	1	0.157707	1	CG33346,CG14118	FBgn0053346,FBgn0036323
GO Biological Processes	GO:0030838	positive regulation of actin filament polymerization	32	2	3.448	15.0517	3.912	0.00775919	2.11018	1	0.166241	1	IRSp53,DAAM	FBgn0052082,FBgn0025641
GO Molecular Function	GO:0016616	oxidoreductase activity, acting on the CH-OH group of donors, NAD or NADP as acceptor	101	3	5.172	7.1533	2.839	0.00849136	2.07102	1	0.166241	1	CG2767,CG3842,CG10962	FBgn0037537,FBgn0029866,FBgn0030073
GO Biological Processes	GO:0051017	actin filament bundle assembly	34	2	3.448	14.1663	3.824	0.00872956	2.05901	1	0.166241	1	DAAM,IRSp53	FBgn0025641,FBgn0052082
GO Biological Processes	GO:0061572	actin filament bundle organization	37	2	3.448	13.0177	3.702	0.0102813	1.98795	1	0.180129	1	DAAM,IRSp53	FBgn0025641,FBgn0052082
GO Molecular Function	GO:0004520	endodeoxyribonuclease activity	37	2	3.448	13.0177	3.702	0.0102813	1.98795	1	0.180129	1	CG14118,CG33346	FBgn0036323,FBgn0053346
GO Biological Processes	GO:0032273	positive regulation of protein polymerization	38	2	3.448	12.6751	3.664	0.0108238	1.96562	1	0.182339	1	DAAM,IRSp53	FBgn0025641,FBgn0052082
GO Biological Processes	GO:0007155	cell adhesion	212	4	6.897	4.5439	2.184	0.0115517	1.93735	1	0.187378	1	ItgaPS5,Pgant3,fw,mfas	FBgn0034880,FBgn0027558,FBgn0001083,FBgn0260745
GO Molecular Function	GO:0008233	peptidase activity	604	7	12.069	2.791	1.481	0.0121289	1.91618	1	0.187378	1	CG18735,CG11912,CalpC,CG11911,CG11836,Jon66Ci,Jon66Cii	FBgn0042098,FBgn0031248,FBgn0260450,FBgn0031249,FBgn0039272,FBgn0035886,FBgn0035887
GO Molecular Function	GO:0015297	antiporter activity	43	2	3.448	11.2013	3.486	0.0137203	1.86264	1	0.200316	1	Tpc2,Tpc1	FBgn0035078,FBgn0037852
GO Biological Processes	GO:0046847	filopodium assembly	44	2	3.448	10.9467	3.452	0.0143357	1.84358	1	0.202287	1	DAAM,IRSp53	FBgn0025641,FBgn0052082
GO Molecular Function	GO:0016614	oxidoreductase activity, acting on CH-OH group of donors	124	3	5.172	5.8265	2.543	0.0147789	1.83036	1	0.202287	1	CG10962,CG3842,CG2767	FBgn0030073,FBgn0029866,FBgn0037537
GO Molecular Function	GO:0004536	deoxyribonuclease activity	49	2	3.448	9.8297	3.297	0.0175871	1.75481	1	0.215131	1	CG33346,CG14118	FBgn0053346,FBgn0036323
GO Biological Processes	GO:0030833	regulation of actin filament polymerization	53	2	3.448	9.0878	3.184	0.0203916	1.69055	1	0.215131	1	DAAM,IRSp53	FBgn0025641,FBgn0052082
GO Biological Processes	GO:0051495	positive regulation of cytoskeleton organization	53	2	3.448	9.0878	3.184	0.0203916	1.69055	1	0.215131	1	DAAM,IRSp53	FBgn0025641,FBgn0052082
GO Molecular Function	GO:0003824	catalytic activity	4158	25	43.103	1.448	0.534	0.0210618	1.6765	1	0.215131	1	Jon66Ci,AANATL2,CG42331,CalpC,CG11911,CG2767,Cyp304a1,CG13562,St4,CG18735,CG33346,CG11836,PGRP-SD,Fbxl7,Rab23,Alp1,CG3842,CG10962,Jon66Cii,Pgant3,Pdss2,CG14118,CG5321,CG11912,Papss	FBgn0035886,FBgn0031791,FBgn0259233,FBgn0260450,FBgn0031249,FBgn0037537,FBgn0038095,FBgn0034928,FBgn0033887,FBgn0042098,FBgn0053346,FBgn0039272,FBgn0035806,FBgn0038385,FBgn0037364,FBgn0283479,FBgn0029866,FBgn0030073,FBgn0035887,FBgn0027558,FBgn0037044,FBgn0036323,FBgn0030575,FBgn0031248,FBgn0020389
GO Biological Processes	GO:0031334	positive regulation of protein complex assembly	54	2	3.448	8.9195	3.157	0.0211201	1.6753	1	0.215131	1	DAAM,IRSp53	FBgn0025641,FBgn0052082
GO Biological Processes	GO:0008064	regulation of actin polymerization or depolymerization	57	2	3.448	8.4501	3.079	0.0233698	1.63134	1	0.222521	1	DAAM,IRSp53	FBgn0025641,FBgn0052082
GO Biological Processes	GO:0030832	regulation of actin filament length	57	2	3.448	8.4501	3.079	0.0233698	1.63134	1	0.222521	1	DAAM,IRSp53	FBgn0025641,FBgn0052082
GO Molecular Function	GO:0004521	endoribonuclease activity	57	2	3.448	8.4501	3.079	0.0233698	1.63134	1	0.222521	1	CG14118,CG33346	FBgn0036323,FBgn0053346
GO Biological Processes	GO:0030041	actin filament polymerization	59	2	3.448	8.1636	3.029	0.0249221	1.60341	1	0.232253	1	DAAM,IRSp53	FBgn0025641,FBgn0052082
GO Biological Processes	GO:1990542	mitochondrial transmembrane transport	62	2	3.448	7.7686	2.958	0.0273274	1.5634	1	0.249362	1	Tpc2,Tpc1	FBgn0035078,FBgn0037852
GO Biological Processes	GO:0030198	extracellular matrix organization	64	2	3.448	7.5259	2.912	0.0289809	1.53789	1	0.253873	1	mfas,Pgant3	FBgn0260745,FBgn0027558
GO Biological Processes	GO:0008154	actin polymerization or depolymerization	67	2	3.448	7.1889	2.846	0.0315346	1.50121	1	0.270635	1	DAAM,IRSp53	FBgn0025641,FBgn0052082
GO Molecular Function	GO:0016787	hydrolase activity	1838	13	22.414	1.7034	0.768	0.0357145	1.44715	1	0.287569	1	CG11911,CG11912,CG13562,CG11836,CG18735,CG33346,PGRP-SD,Alp1,Jon66Cii,Rab23,CalpC,CG14118,Jon66Ci	FBgn0031249,FBgn0031248,FBgn0034928,FBgn0039272,FBgn0042098,FBgn0053346,FBgn0035806,FBgn0283479,FBgn0035887,FBgn0037364,FBgn0260450,FBgn0036323,FBgn0035886
GO Biological Processes	GO:0006508	proteolysis	938	8	13.793	2.054	1.038	0.0389574	1.40941	1	0.299357	1	CalpC,CG11836,Fbxl7,CG18735,CG11911,CG11912,Jon66Ci,Jon66Cii	FBgn0260450,FBgn0039272,FBgn0038385,FBgn0042098,FBgn0031249,FBgn0031248,FBgn0035886,FBgn0035887
GO Biological Processes	GO:0090305	nucleic acid phosphodiester bond hydrolysis	77	2	3.448	6.2553	2.645	0.040652	1.39092	1	0.306993	1	CG33346,CG14118	FBgn0053346,FBgn0036323
GO Molecular Function	GO:0004540	ribonuclease activity	80	2	3.448	6.0207	2.59	0.0435597	1.36092	1	0.323375	1	CG33346,CG14118	FBgn0053346,FBgn0036323
GO Molecular Function	GO:0004519	endonuclease activity	82	2	3.448	5.8738	2.554	0.0455402	1.34161	1	0.332443	1	CG33346,CG14118	FBgn0053346,FBgn0036323
GO Biological Processes	GO:0098656	anion transmembrane transport	93	2	3.448	5.1791	2.373	0.0570029	1.2441	1	0.390943	1	Tpc1,Tpc2	FBgn0037852,FBgn0035078
GO Molecular Function	GO:0016491	oxidoreductase activity	666	6	10.345	2.1696	1.117	0.0571241	1.24318	1	0.390943	1	CG2767,CG3842,Cyp304a1,CG10962,CG5321,CG42331	FBgn0037537,FBgn0029866,FBgn0038095,FBgn0030073,FBgn0030575,FBgn0259233
GO Biological Processes	GO:0032956	regulation of actin cytoskeleton organization	100	2	3.448	4.8166	2.268	0.0647662	1.18865	1	0.411125	1	IRSp53,DAAM	FBgn0052082,FBgn0025641
GO Biological Processes	GO:0032970	regulation of actin filament-based process	102	2	3.448	4.7221	2.239	0.0670467	1.17362	1	0.415679	1	DAAM,IRSp53	FBgn0025641,FBgn0052082
GO Biological Processes	GO:0032880	regulation of protein localization	108	2	3.448	4.4598	2.157	0.0740456	1.1305	1	0.432426	1	Fbxl7,Rab23	FBgn0038385,FBgn0037364
GO Biological Processes	GO:0006839	mitochondrial transport	109	2	3.448	4.4189	2.144	0.0752343	1.12358	1	0.432663	1	Tpc2,Tpc1	FBgn0035078,FBgn0037852
GO Molecular Function	GO:0003779	actin binding	116	2	3.448	4.1522	2.054	0.0837237	1.07715	1	0.452759	1	DAAM,sprt	FBgn0025641,FBgn0082585
GO Biological Processes	GO:0001738	morphogenesis of a polarized epithelium	121	2	3.448	3.9806	1.993	0.0899595	1.04595	1	0.474726	1	fw,Rab23	FBgn0001083,FBgn0037364
GO Biological Processes	GO:0098609	cell-cell adhesion	130	2	3.448	3.705	1.889	0.101516	0.993467	1	0.50506	1	fw,ItgaPS5	FBgn0001083,FBgn0034880
GO Molecular Function	GO:0004518	nuclease activity	132	2	3.448	3.6489	1.867	0.104138	0.98239	1	0.506805	1	CG33346,CG14118	FBgn0053346,FBgn0036323
GO Biological Processes	GO:0015711	organic anion transport	142	2	3.448	3.3919	1.762	0.117521	0.929886	1	0.536188	1	Tpc2,Tpc1	FBgn0035078,FBgn0037852
GO Molecular Function	GO:0005214	structural constituent of chitin-based cuticle	144	2	3.448	3.3448	1.742	0.120248	0.919922	1	0.541422	1	Cpr49Ah,Cpr65Ax1	FBgn0033731,FBgn0086900
GO Biological Processes	GO:0007015	actin filament organization	150	2	3.448	3.211	1.683	0.128524	0.891016	1	0.546539	1	DAAM,IRSp53	FBgn0025641,FBgn0052082
GO Molecular Function	GO:0042302	structural constituent of cuticle	152	2	3.448	3.1688	1.664	0.131312	0.881694	1	0.550911	1	Cpr65Ax1,Cpr49Ah	FBgn0086900,FBgn0033731
GO Biological Processes	GO:0016049	cell growth	158	2	3.448	3.0485	1.608	0.139761	0.854613	1	0.55338	1	DAAM,ItgaPS5	FBgn0025641,FBgn0034880
GO Biological Processes	GO:0051493	regulation of cytoskeleton organization	160	2	3.448	3.0103	1.59	0.142604	0.845868	1	0.55338	1	IRSp53,DAAM	FBgn0052082,FBgn0025641
GO Biological Processes	GO:0006790	sulfur compound metabolic process	161	2	3.448	2.9916	1.581	0.14403	0.841546	1	0.55338	1	St4,Papss	FBgn0033887,FBgn0020389
GO Molecular Function	GO:0016788	hydrolase activity, acting on ester bonds	502	4	6.897	1.9189	0.94	0.154863	0.810053	1	0.573227	1	CG13562,Alp1,CG14118,CG33346	FBgn0034928,FBgn0283479,FBgn0036323,FBgn0053346
GO Molecular Function	GO:0016705	oxidoreductase activity, acting on paired donors, with incorporation or reduction of molecular oxygen	170	2	3.448	2.8333	1.502	0.156999	0.804103	1	0.573227	1	Cyp304a1,CG5321	FBgn0038095,FBgn0030575
GO Biological Processes	GO:0030031	cell projection assembly	189	2	3.448	2.5484	1.35	0.185047	0.732718	1	0.597111	1	IRSp53,DAAM	FBgn0052082,FBgn0025641
GO Biological Processes	GO:0048589	developmental growth	379	3	5.172	1.9063	0.931	0.208098	0.681733	1	0.628598	1	ItgaPS5,DAAM,Fbxl7	FBgn0034880,FBgn0025641,FBgn0038385
GO Biological Processes	GO:0040003	chitin-based cuticle development	208	2	3.448	2.3156	1.211	0.213764	0.670066	1	0.632625	1	Cpr49Ah,Cpr65Ax1	FBgn0033731,FBgn0086900
GO Biological Processes	GO:0098655	cation transmembrane transport	211	2	3.448	2.2827	1.191	0.218341	0.660864	1	0.641836	1	Tpc2,Tpc1	FBgn0035078,FBgn0037852
GO Biological Processes	GO:0055114	oxidation-reduction process	593	4	6.897	1.6245	0.7	0.231605	0.635252	1	0.642045	1	CG2767,CG42331,Cyp304a1,CG5321	FBgn0037537,FBgn0259233,FBgn0038095,FBgn0030575
GO Biological Processes	GO:0032940	secretion by cell	231	2	3.448	2.0851	1.06	0.249054	0.603707	1	0.661125	1	Rab23,Pgant3	FBgn0037364,FBgn0027558
GO Biological Processes	GO:0009056	catabolic process	1027	6	10.345	1.407	0.493	0.252343	0.598009	1	0.665821	1	Fbxl7,CG13562,CG14118,CG33346,Rab23,PGRP-SD	FBgn0038385,FBgn0034928,FBgn0036323,FBgn0053346,FBgn0037364,FBgn0035806
GO Molecular Function	GO:0046872	metal ion binding	1053	6	10.345	1.3722	0.456	0.27088	0.567224	1	0.689798	1	CG14118,CalpC,Cyp304a1,CG33346,PGRP-SD,esn	FBgn0036323,FBgn0260450,FBgn0038095,FBgn0053346,FBgn0035806,FBgn0263934
GO Biological Processes	GO:0042335	cuticle development	250	2	3.448	1.9266	0.946	0.278382	0.555359	1	0.704805	1	Cpr49Ah,Cpr65Ax1	FBgn0033731,FBgn0086900
GO Biological Processes	GO:1901575	organic substance catabolic process	858	5	8.621	1.4034	0.489	0.283491	0.54746	1	0.708812	1	Fbxl7,PGRP-SD,CG14118,CG13562,CG33346	FBgn0038385,FBgn0035806,FBgn0036323,FBgn0034928,FBgn0053346
GO Biological Processes	GO:0040007	growth	448	3	5.172	1.6127	0.689	0.284819	0.545431	1	0.708812	1	ItgaPS5,DAAM,Fbxl7	FBgn0034880,FBgn0025641,FBgn0038385
GO Molecular Function	GO:0043169	cation binding	1079	6	10.345	1.3392	0.421	0.289769	0.537948	1	0.710596	1	CG14118,Cyp304a1,PGRP-SD,CG33346,esn,CalpC	FBgn0036323,FBgn0038095,FBgn0035806,FBgn0053346,FBgn0263934,FBgn0260450
GO Molecular Function	GO:0022804	active transmembrane transporter activity	262	2	3.448	1.8384	0.878	0.296893	0.5274	1	0.710596	1	Tpc2,Tpc1	FBgn0035078,FBgn0037852
GO Biological Processes	GO:0006915	apoptotic process	275	2	3.448	1.7515	0.809	0.316878	0.499108	1	0.726662	1	CG14118,CG33346	FBgn0036323,FBgn0053346
Preferred tissue (modEncode RNA_seq)	Tissue:2	digestive_system	482	3	5.172	1.4989	0.584	0.323671	0.489896	1	0.734548	1	CG11912,CG11911,CG33346	FBgn0031248,FBgn0031249,FBgn0053346
GO Biological Processes	GO:0030036	actin cytoskeleton organization	295	2	3.448	1.6327	0.707	0.34738	0.459196	1	0.749519	1	DAAM,IRSp53	FBgn0025641,FBgn0052082
GO Biological Processes	GO:0034220	ion transmembrane transport	299	2	3.448	1.6109	0.688	0.353433	0.451693	1	0.758842	1	Tpc2,Tpc1	FBgn0035078,FBgn0037852
GO Biological Processes	GO:0030030	cell projection organization	730	4	6.897	1.3196	0.4	0.359888	0.443833	1	0.768389	1	DAAM,mfas,IRSp53,fw	FBgn0025641,FBgn0260745,FBgn0052082,FBgn0001083
GO Molecular Function	GO:0008092	cytoskeletal protein binding	307	2	3.448	1.5689	0.65	0.365484	0.437131	1	0.768389	1	DAAM,sprt	FBgn0025641,FBgn0082585
GO Biological Processes	GO:0030029	actin filament-based process	312	2	3.448	1.5438	0.626	0.372975	0.42832	1	0.771732	1	IRSp53,DAAM	FBgn0052082,FBgn0025641
GO Biological Processes	GO:0006259	DNA metabolic process	319	2	3.448	1.5099	0.594	0.383406	0.416341	1	0.771732	1	CG33346,CG14118	FBgn0053346,FBgn0036323
GO Biological Processes	GO:0050793	regulation of developmental process	788	4	6.897	1.2225	0.29	0.415299	0.381639	1	0.808473	1	PGRP-SD,mfas,Fbxl7,DAAM	FBgn0035806,FBgn0260745,FBgn0038385,FBgn0025641
GO Biological Processes	GO:0006812	cation transport	342	2	3.448	1.4083	0.494	0.417157	0.3797	1	0.808473	1	Tpc1,Tpc2	FBgn0037852,FBgn0035078
GO Biological Processes	GO:0012501	programmed cell death	345	2	3.448	1.3961	0.481	0.421496	0.375207	1	0.813282	1	CG33346,CG14118	FBgn0053346,FBgn0036323
GO Biological Processes	GO:0007409	axonogenesis	358	2	3.448	1.3454	0.428	0.440108	0.356441	1	0.832213	1	mfas,DAAM	FBgn0260745,FBgn0025641
GO Biological Processes	GO:0030182	neuron differentiation	821	4	6.897	1.1733	0.231	0.446476	0.350202	1	0.835711	1	fw,mfas,DAAM,esn	FBgn0001083,FBgn0260745,FBgn0025641,FBgn0263934
GO Biological Processes	GO:0061564	axon development	373	2	3.448	1.2913	0.369	0.461187	0.336122	1	0.852321	1	mfas,DAAM	FBgn0260745,FBgn0025641
GO Molecular Function	GO:0048037	cofactor binding	385	2	3.448	1.2511	0.323	0.477728	0.32082	1	0.856921	1	Cyp304a1,CG42331	FBgn0038095,FBgn0259233
GO Biological Processes	GO:0008219	cell death	400	2	3.448	1.2041	0.268	0.497978	0.30279	1	0.856921	1	CG14118,CG33346	FBgn0036323,FBgn0053346
GO Molecular Function	GO:0038023	signaling receptor activity	419	2	3.448	1.1495	0.201	0.522924	0.281561	1	0.87509	1	CG32447,PGRP-SD	FBgn0052447,FBgn0035806
GO Biological Processes	GO:0048666	neuron development	664	3	5.172	1.0881	0.122	0.52509	0.279766	1	0.87509	1	DAAM,mfas,esn	FBgn0025641,FBgn0260745,FBgn0263934
GO Biological Processes	GO:0048699	generation of neurons	921	4	6.897	1.0459	0.065	0.537543	0.269587	1	0.881276	1	DAAM,esn,mfas,fw	FBgn0025641,FBgn0263934,FBgn0260745,FBgn0001083
GO Molecular Function	GO:0016740	transferase activity	1411	6	10.345	1.0241	0.034	0.539228	0.268227	1	0.881276	1	Fbxl7,St4,Papss,Pdss2,AANATL2,Pgant3	FBgn0038385,FBgn0033887,FBgn0020389,FBgn0037044,FBgn0031791,FBgn0027558
GO Biological Processes	GO:0007166	cell surface receptor signaling pathway	687	3	5.172	1.0516	0.073	0.548461	0.260854	1	0.883184	1	Rab23,PGRP-SD,CG32447	FBgn0037364,FBgn0035806,FBgn0052447
GO Biological Processes	GO:0045595	regulation of cell differentiation	454	2	3.448	1.0609	0.085	0.566723	0.246629	1	0.896802	1	DAAM,PGRP-SD	FBgn0025641,FBgn0035806
GO Biological Processes	GO:0022008	neurogenesis	965	4	6.897	0.9982	-0.003	0.575345	0.240071	1	0.896802	1	mfas,fw,DAAM,esn	FBgn0260745,FBgn0001083,FBgn0025641,FBgn0263934
GO Molecular Function	GO:0046914	transition metal ion binding	719	3	5.172	1.0048	0.007	0.579883	0.23666	1	0.900572	1	PGRP-SD,Cyp304a1,esn	FBgn0035806,FBgn0038095,FBgn0263934
GO Biological Processes	GO:0048667	cell morphogenesis involved in neuron differentiation	483	2	3.448	0.9972	-0.004	0.600834	0.221245	1	0.914263	1	DAAM,mfas	FBgn0025641,FBgn0260745
GO Biological Processes	GO:0048812	neuron projection morphogenesis	484	2	3.448	0.9952	-0.007	0.601975	0.220422	1	0.914263	1	DAAM,mfas	FBgn0025641,FBgn0260745
GO Molecular Function	GO:0019899	enzyme binding	487	2	3.448	0.989	-0.016	0.605382	0.21797	1	0.914263	1	DAAM,CG10283	FBgn0025641,FBgn0032681
GO Biological Processes	GO:0032879	regulation of localization	495	2	3.448	0.973	-0.039	0.614363	0.211575	1	0.914263	1	Rab23,Fbxl7	FBgn0037364,FBgn0038385
GO Biological Processes	GO:0006629	lipid metabolic process	508	2	3.448	0.9481	-0.077	0.628632	0.201603	1	0.923963	1	CG13562,Pdss2	FBgn0034928,FBgn0037044
GO Biological Processes	GO:0031175	neuron projection development	520	2	3.448	0.9263	-0.11	0.641447	0.192839	1	0.927808	1	DAAM,mfas	FBgn0025641,FBgn0260745
GO Biological Processes	GO:0071702	organic substance transport	787	3	5.172	0.918	-0.123	0.642094	0.192401	1	0.927808	1	Rab23,Tpc1,Tpc2	FBgn0037364,FBgn0037852,FBgn0035078
GO Biological Processes	GO:0006811	ion transport	521	2	3.448	0.9245	-0.113	0.642499	0.192127	1	0.927808	1	Tpc1,Tpc2	FBgn0037852,FBgn0035078
GO Biological Processes	GO:1901565	organonitrogen compound catabolic process	526	2	3.448	0.9157	-0.127	0.647726	0.188609	1	0.92818	1	Fbxl7,PGRP-SD	FBgn0038385,FBgn0035806
GO Biological Processes	GO:0000904	cell morphogenesis involved in differentiation	530	2	3.448	0.9088	-0.138	0.651865	0.185842	1	0.930022	1	DAAM,mfas	FBgn0025641,FBgn0260745
GO Biological Processes	GO:0034622	cellular protein-containing complex assembly	552	2	3.448	0.8726	-0.197	0.673958	0.171367	1	0.946133	1	DAAM,IRSp53	FBgn0025641,FBgn0052082
GO Molecular Function	GO:0005198	structural molecule activity	564	2	3.448	0.854	-0.228	0.685534	0.163971	1	0.956255	1	Cpr65Ax1,Cpr49Ah	FBgn0086900,FBgn0033731
Preferred tissue (modEncode RNA_seq)	Tissue:7	ovary	591	2	3.448	0.815	-0.295	0.71038	0.148509	1	0.972902	1	Rab23,CG11836	FBgn0037364,FBgn0039272
GO Biological Processes	GO:0000902	cell morphogenesis	606	2	3.448	0.7948	-0.331	0.723479	0.140574	1	0.974464	1	DAAM,mfas	FBgn0025641,FBgn0260745
GO Biological Processes	GO:0055085	transmembrane transport	629	2	3.448	0.7657	-0.385	0.742613	0.129237	1	0.974464	1	Tpc1,Tpc2	FBgn0037852,FBgn0035078
GO Biological Processes	GO:0007444	imaginal disc development	631	2	3.448	0.7633	-0.39	0.744224	0.128296	1	0.974464	1	fw,Fbxl7	FBgn0001083,FBgn0038385
GO Biological Processes	GO:0035556	intracellular signal transduction	632	2	3.448	0.7621	-0.392	0.745026	0.127829	1	0.974464	1	Rab23,Fbxl7	FBgn0037364,FBgn0038385
GO Biological Processes	GO:0007010	cytoskeleton organization	635	2	3.448	0.7585	-0.399	0.74742	0.126436	1	0.974464	1	DAAM,IRSp53	FBgn0025641,FBgn0052082
GO Biological Processes	GO:0007399	nervous system development	1205	4	6.897	0.7994	-0.323	0.748677	0.125706	1	0.974464	1	mfas,DAAM,esn,fw	FBgn0260745,FBgn0025641,FBgn0263934,FBgn0001083
GO Biological Processes	GO:0002009	morphogenesis of an epithelium	671	2	3.448	0.7178	-0.478	0.774701	0.110866	1	0.987939	1	fw,Rab23	FBgn0001083,FBgn0037364
GO Biological Processes	GO:0019538	protein metabolic process	2919	10	17.241	0.825	-0.278	0.799355	0.0972604	1	0.987939	1	eIF4E3,Jon66Ci,CG18735,CalpC,Pgant3,Jon66Cii,CG11836,Fbxl7,CG11912,CG11911	FBgn0265089,FBgn0035886,FBgn0042098,FBgn0260450,FBgn0027558,FBgn0035887,FBgn0039272,FBgn0038385,FBgn0031248,FBgn0031249
GO Molecular Function	GO:0022857	transmembrane transporter activity	712	2	3.448	0.6765	-0.564	0.802673	0.0954614	1	0.987939	1	Tpc2,Tpc1	FBgn0035078,FBgn0037852
GO Molecular Function	GO:0097367	carbohydrate derivative binding	1023	3	5.172	0.7062	-0.502	0.807518	0.0928476	1	0.988531	1	Rab23,PGRP-SD,Papss	FBgn0037364,FBgn0035806,FBgn0020389
GO Biological Processes	GO:0030154	cell differentiation	1894	6	10.345	0.7629	-0.39	0.816443	0.0880739	1	0.989402	1	fw,mfas,PGRP-SD,esn,ItgaPS5,DAAM	FBgn0001083,FBgn0260745,FBgn0035806,FBgn0263934,FBgn0034880,FBgn0025641
GO Biological Processes	GO:0009966	regulation of signal transduction	745	2	3.448	0.6465	-0.629	0.822952	0.0846256	1	0.989402	1	PGRP-SD,Fbxl7	FBgn0035806,FBgn0038385
GO Molecular Function	GO:0005215	transporter activity	765	2	3.448	0.6296	-0.667	0.834333	0.0786605	1	0.989402	1	Tpc1,Tpc2	FBgn0037852,FBgn0035078
GO Biological Processes	GO:0048513	animal organ development	1379	4	6.897	0.6986	-0.517	0.837415	0.0770593	1	0.989402	1	PGRP-SD,Fbxl7,DAAM,fw	FBgn0035806,FBgn0038385,FBgn0025641,FBgn0001083
GO Biological Processes	GO:0060429	epithelium development	1087	3	5.172	0.6647	-0.589	0.839715	0.075868	1	0.989402	1	Fbxl7,Rab23,fw	FBgn0038385,FBgn0037364,FBgn0001083
GO Biological Processes	GO:0008104	protein localization	776	2	3.448	0.6207	-0.688	0.840314	0.0755586	1	0.989402	1	Rab23,Fbxl7	FBgn0037364,FBgn0038385
GO Molecular Function	GO:0043168	anion binding	1109	3	5.172	0.6515	-0.618	0.849686	0.0707416	1	0.994358	1	Rab23,Papss,IRSp53	FBgn0037364,FBgn0020389,FBgn0052082
GO Biological Processes	GO:0035295	tube development	801	2	3.448	0.6013	-0.734	0.8532	0.0689492	1	0.994358	1	Fbxl7,fw	FBgn0038385,FBgn0001083
Preferred tissue (modEncode RNA_seq)	Tissue:9	testis	1132	3	5.172	0.6382	-0.648	0.859544	0.0657321	1	0.994358	1	CG14826,eIF4E3,asRNA:CR44843	FBgn0035750,FBgn0265089,FBgn0266117
GO Biological Processes	GO:0007165	signal transduction	1439	4	6.897	0.6694	-0.579	0.861412	0.0647893	1	0.994358	1	Rab23,CG32447,PGRP-SD,Fbxl7	FBgn0037364,FBgn0052447,FBgn0035806,FBgn0038385
GO Molecular Function	GO:0017076	purine nucleotide binding	826	2	3.448	0.5831	-0.778	0.865151	0.0629079	1	0.994358	1	Papss,Rab23	FBgn0020389,FBgn0037364
GO Biological Processes	GO:0048856	anatomical structure development	3179	10	17.241	0.7576	-0.4	0.879811	0.0556104	1	0.994358	1	ItgaPS5,esn,PGRP-SD,fw,mfas,DAAM,Fbxl7,Cpr65Ax1,Cpr49Ah,Rab23	FBgn0034880,FBgn0263934,FBgn0035806,FBgn0001083,FBgn0260745,FBgn0025641,FBgn0038385,FBgn0086900,FBgn0033731,FBgn0037364
GO Biological Processes	GO:0009888	tissue development	1185	3	5.172	0.6097	-0.714	0.880179	0.0554288	1	0.994358	1	Rab23,Fbxl7,fw	FBgn0037364,FBgn0038385,FBgn0001083
GO Biological Processes	GO:0007275	multicellular organism development	2719	8	13.793	0.7086	-0.497	0.900651	0.0454436	1	0.994358	1	esn,Cpr65Ax1,fw,DAAM,mfas,PGRP-SD,Cpr49Ah,Fbxl7	FBgn0263934,FBgn0086900,FBgn0001083,FBgn0025641,FBgn0260745,FBgn0035806,FBgn0033731,FBgn0038385
GO Biological Processes	GO:0032504	multicellular organism reproduction	1569	4	6.897	0.614	-0.704	0.903442	0.0440999	1	0.994358	1	ItgaPS5,mfas,eIF4E3,CG9400	FBgn0034880,FBgn0260745,FBgn0265089,FBgn0030562
GO Biological Processes	GO:0032502	developmental process	3282	10	17.241	0.7338	-0.447	0.903744	0.0439546	1	0.994358	1	DAAM,fw,Fbxl7,ItgaPS5,mfas,esn,Rab23,Cpr49Ah,Cpr65Ax1,PGRP-SD	FBgn0025641,FBgn0001083,FBgn0038385,FBgn0034880,FBgn0260745,FBgn0263934,FBgn0037364,FBgn0033731,FBgn0086900,FBgn0035806
GO Biological Processes	GO:0048468	cell development	1612	4	6.897	0.5976	-0.743	0.914696	0.0387232	1	0.994358	1	ItgaPS5,esn,DAAM,mfas	FBgn0034880,FBgn0263934,FBgn0025641,FBgn0260745
GO Molecular Function	GO:0000166	nucleotide binding	958	2	3.448	0.5028	-0.992	0.9149	0.0386265	1	0.994358	1	Papss,Rab23	FBgn0020389,FBgn0037364
GO Biological Processes	GO:0023052	signaling	1684	4	6.897	0.572	-0.806	0.931004	0.0310486	1	0.999998	1	Rab23,CG32447,PGRP-SD,Fbxl7	FBgn0037364,FBgn0052447,FBgn0035806,FBgn0038385
GO Biological Processes	GO:0009653	anatomical structure morphogenesis	1724	4	6.897	0.5588	-0.84	0.938825	0.0274152	1	0.999998	1	Rab23,mfas,DAAM,fw	FBgn0037364,FBgn0260745,FBgn0025641,FBgn0001083
GO Biological Processes	GO:0007154	cell communication	1732	4	6.897	0.5562	-0.846	0.940292	0.0267372	1	0.999998	1	Fbxl7,Rab23,PGRP-SD,CG32447	FBgn0038385,FBgn0037364,FBgn0035806,FBgn0052447
GO Biological Processes	GO:0006796	phosphate-containing compound metabolic process	1060	2	3.448	0.4544	-1.138	0.941111	0.0263592	1	0.999998	1	Papss,Alp1	FBgn0020389,FBgn0283479
GO Biological Processes	GO:0000003	reproduction	1737	4	6.897	0.5546	-0.85	0.941193	0.0263214	1	0.999998	1	mfas,ItgaPS5,CG9400,eIF4E3	FBgn0260745,FBgn0034880,FBgn0030562,FBgn0265089
GO Molecular Function	GO:0005515	protein binding	2445	6	10.345	0.591	-0.759	0.954616	0.0201713	1	0.999998	1	eIF4E3,sprt,ItgaPS5,DAAM,mfas,CG10283	FBgn0265089,FBgn0082585,FBgn0034880,FBgn0025641,FBgn0260745,FBgn0032681
GO Biological Processes	GO:0007276	gamete generation	1192	2	3.448	0.4041	-1.307	0.96395	0.0159454	1	0.999998	1	ItgaPS5,eIF4E3	FBgn0034880,FBgn0265089
GO Biological Processes	GO:0006464	cellular protein modification process	1312	2	3.448	0.3671	-1.446	0.977216	0.0100094	1	0.999998	1	Fbxl7,Pgant3	FBgn0038385,FBgn0027558
GO Biological Processes	GO:0006996	organelle organization	2076	4	6.897	0.464	-1.108	0.98021	0.00868068	1	0.999998	1	Rab23,DAAM,CG6026,IRSp53	FBgn0037364,FBgn0025641,FBgn0038676,FBgn0052082
GO Biological Processes	GO:0006807	nitrogen compound metabolic process	5312	15	25.862	0.68	-0.556	0.981968	0.0079027	1	0.999998	1	Fbxl7,CG14118,Jon66Cii,PGRP-SD,CG11836,Jon66Ci,Pgant3,CG18735,CalpC,Papss,CG33346,CG11911,CG11912,eIF4E3,CG5321	FBgn0038385,FBgn0036323,FBgn0035887,FBgn0035806,FBgn0039272,FBgn0035886,FBgn0027558,FBgn0042098,FBgn0260450,FBgn0020389,FBgn0053346,FBgn0031249,FBgn0031248,FBgn0265089,FBgn0030575
GO Biological Processes	GO:0022414	reproductive process	1520	2	3.448	0.3169	-1.658	0.989977	0.00437468	1	0.999998	1	eIF4E3,ItgaPS5	FBgn0265089,FBgn0034880
GO Molecular Function	GO:0003676	nucleic acid binding	2128	3	5.172	0.3395	-1.559	0.995608	0.00191159	1	0.999998	1	eIF4E3,CG14118,CG33346	FBgn0265089,FBgn0036323,FBgn0053346
GO Biological Processes	GO:0009058	biosynthetic process	2914	5	8.621	0.4132	-1.275	0.996543	0.00150385	1	0.999998	1	Papss,eIF4E3,CG5321,Pdss2,Pgant3	FBgn0020389,FBgn0265089,FBgn0030575,FBgn0037044,FBgn0027558
GO Biological Processes	GO:0006139	nucleobase-containing compound metabolic process	2420	3	5.172	0.2985	-1.744	0.998639	0.000591374	1	0.999998	1	CG14118,CG33346,Papss	FBgn0036323,FBgn0053346,FBgn0020389
GO Biological Processes	GO:0044237	cellular metabolic process	5541	11	18.966	0.4781	-1.065	0.999796	8.85e-05	1	0.999998	1	Fbxl7,CG33346,Pdss2,Papss,St4,CG5321,Pgant3,Rab23,Alp1,CG14118,eIF4E3	FBgn0038385,FBgn0053346,FBgn0037044,FBgn0020389,FBgn0033887,FBgn0030575,FBgn0027558,FBgn0037364,FBgn0283479,FBgn0036323,FBgn0265089
GO Biological Processes	GO:0009987	cellular process	8313	20	34.483	0.5794	-0.787	0.999966	1.46e-05	1	0.999998	1	CG32447,CG14118,CG6026,Alp1,Rab23,Pdss2,Papss,IRSp53,DAAM,PGRP-SD,eIF4E3,esn,Fbxl7,CG33346,Pgant3,CG5321,ItgaPS5,mfas,St4,fw	FBgn0052447,FBgn0036323,FBgn0038676,FBgn0283479,FBgn0037364,FBgn0037044,FBgn0020389,FBgn0052082,FBgn0025641,FBgn0035806,FBgn0265089,FBgn0263934,FBgn0038385,FBgn0053346,FBgn0027558,FBgn0030575,FBgn0034880,FBgn0260745,FBgn0033887,FBgn0001083
