## Supplemental Table 6 for "*Drosophila melanogaster* lactate dehydrogenase deficiency recapitulates the exercise intolerance of human glycogen storage disease type XI"

### Sheet: BPandMF_up_Ldhvscon_onlyBF
Table S6. Gene set enrichment analysis and Preferred tissue (modEncode RNA_seq) analysis for upregulated genes in Ldh17/Ldh16 mutants vs Ldh17/+ heterozygous control larvae fed with BDSC-F cubes using PANGEA. Genes that were upregulated in in both BDSC-F and M+Y were excluded from the analysis. Preferred tissue rows are marked with red.
Gene Set Category	Gene Set ID	Gene Set Name	Gene Set Size	Count Overlap Gene	Percentage Genes in Gene Set	Fold Enrichment	log2 fold	P value	P value calc log_10	Bonferroni	Benjamini & Hochberg	Benjamini & Yekutieli	Overlaping Gene Symbols	Overlapping Gene IDs
GO Biological Processes	GO:0042335	cuticle development	250	6	19.355	10.8139	3.435	1.56583e-05	4.80525	0.00317864	0.00317864	0.0187314	Lcp65Ag3,TwdlO,Ddc,reb,Lcp65Aa,Cpr65Au	FBgn0086611,FBgn0039438,FBgn0000422,FBgn0033667,FBgn0020645,FBgn0042119
GO Biological Processes	GO:0040003	chitin-based cuticle development	208	5	16.129	10.8313	3.437	8.65013e-05	4.06298	0.0175598	0.00877988	0.0517388	reb,Cpr65Au,Lcp65Ag3,TwdlO,Lcp65Aa	FBgn0033667,FBgn0042119,FBgn0086611,FBgn0039438,FBgn0020645
GO Molecular Function	GO:0005214	structural constituent of chitin-based cuticle	144	4	12.903	12.5161	3.646	0.000274539	3.5614	0.0557314	0.0171222	0.100899	Cpr65Au,TwdlO,Lcp65Aa,Lcp65Ag3	FBgn0042119,FBgn0039438,FBgn0020645,FBgn0086611
GO Molecular Function	GO:0042302	structural constituent of cuticle	152	4	12.903	11.8574	3.568	0.000337383	3.47188	0.0684887	0.0171222	0.100899	Lcp65Ag3,Cpr65Au,Lcp65Aa,TwdlO	FBgn0086611,FBgn0042119,FBgn0020645,FBgn0039438
GO Biological Processes	GO:0045455	ecdysteroid metabolic process	40	2	6.452	22.529	4.494	0.00352801	2.45247	0.716186	0.112511	0.663017	CG9521,shd	FBgn0030588,FBgn0003388
Preferred tissue (modEncode RNA_seq)	Tissue:6	muscle	170	3	9.677	7.9514	2.991	0.00619925	2.20766	1	0.122608	0.722515	CG11529,reb,Ddc	FBgn0036264,FBgn0033667,FBgn0000422
GO Biological Processes	GO:0008202	steroid metabolic process	54	2	6.452	16.6882	4.061	0.00634889	2.1973	1	0.122608	0.722515	CG9521,shd	FBgn0030588,FBgn0003388
GO Biological Processes	GO:0042445	hormone metabolic process	67	2	6.452	13.4502	3.75	0.00963566	2.01612	1	0.150464	0.88667	shd,CG9521	FBgn0003388,FBgn0030588
GO Biological Processes	GO:0010817	regulation of hormone levels	86	2	6.452	10.4786	3.389	0.0155186	1.80915	1	0.185311	1	CG9521,shd	FBgn0030588,FBgn0003388
Preferred tissue (modEncode RNA_seq)	Tissue:5	imaginal_disc	91	2	6.452	9.9029	3.308	0.0172681	1.76276	1	0.194745	1	CG14852,CG14850	FBgn0038242,FBgn0038239
GO Molecular Function	GO:0016614	oxidoreductase activity, acting on CH-OH group of donors	124	2	6.452	7.2674	2.861	0.0307392	1.51231	1	0.231113	1	CG9265,CG9521	FBgn0032910,FBgn0030588
GO Molecular Function	GO:0005198	structural molecule activity	564	4	12.903	3.1956	1.676	0.0348908	1.45729	1	0.235369	1	Lcp65Aa,Lcp65Ag3,TwdlO,Cpr65Au	FBgn0020645,FBgn0086611,FBgn0039438,FBgn0042119
GO Molecular Function	GO:0048037	cofactor binding	385	3	9.677	3.511	1.812	0.0528628	1.27685	1	0.238641	1	CG9521,shd,Ddc	FBgn0030588,FBgn0003388,FBgn0000422
GO Molecular Function	GO:0016491	oxidoreductase activity	666	4	12.903	2.7062	1.436	0.0581194	1.23568	1	0.241438	1	CG9521,CG9265,Uro,shd	FBgn0030588,FBgn0032910,FBgn0003961,FBgn0003388
Preferred tissue (modEncode RNA_seq)	Tissue:8	salivary_gland	191	2	6.452	4.7181	2.238	0.0667781	1.17537	1	0.265803	1	CG17362,CG9040	FBgn0036393,FBgn0036394
GO Molecular Function	GO:0050662	coenzyme binding	203	2	6.452	4.4392	2.15	0.0742429	1.12935	1	0.281587	1	CG9521,Ddc	FBgn0030588,FBgn0000422
GO Biological Processes	GO:0008610	lipid biosynthetic process	226	2	6.452	3.9874	1.995	0.0892563	1.04936	1	0.312397	1	CG33110,shd	FBgn0053110,FBgn0003388
GO Biological Processes	GO:0006629	lipid metabolic process	508	3	9.677	2.6609	1.412	0.101577	0.993204	1	0.327304	1	CG9521,shd,CG33110	FBgn0030588,FBgn0003388,FBgn0053110
GO Molecular Function	GO:0015075	ion transmembrane transporter activity	544	3	9.677	2.4848	1.313	0.118404	0.926635	1	0.358745	1	CG1139,ppk6,CG15406	FBgn0035300,FBgn0034489,FBgn0031517
GO Biological Processes	GO:0055114	oxidation-reduction process	593	3	9.677	2.2795	1.189	0.142887	0.845008	1	0.392192	1	Uro,CG9521,shd	FBgn0003961,FBgn0030588,FBgn0003388
GO Molecular Function	GO:0008236	serine-type peptidase activity	302	2	6.452	2.984	1.577	0.144134	0.841235	1	0.392192	1	CG9733,CG11529	FBgn0039759,FBgn0036264
GO Molecular Function	GO:0017171	serine hydrolase activity	303	2	6.452	2.9741	1.572	0.144898	0.838936	1	0.392192	1	CG11529,CG9733	FBgn0036264,FBgn0039759
GO Molecular Function	GO:0022890	inorganic cation transmembrane transporter activity	342	2	6.452	2.635	1.398	0.175361	0.756067	1	0.462316	1	CG15406,ppk6	FBgn0031517,FBgn0034489
GO Molecular Function	GO:0008324	cation transmembrane transporter activity	360	2	6.452	2.5032	1.324	0.189771	0.721771	1	0.481543	1	ppk6,CG15406	FBgn0034489,FBgn0031517
GO Molecular Function	GO:0022857	transmembrane transporter activity	712	3	9.677	1.8985	0.925	0.208462	0.680973	1	0.49859	1	CG15406,CG1139,ppk6	FBgn0031517,FBgn0035300,FBgn0034489
GO Biological Processes	GO:0019752	carboxylic acid metabolic process	404	2	6.452	2.2306	1.157	0.225638	0.646587	1	0.506237	1	CG33110,Ddc	FBgn0053110,FBgn0000422
GO Biological Processes	GO:0006082	organic acid metabolic process	420	2	6.452	2.1456	1.101	0.238839	0.621895	1	0.506237	1	CG33110,Ddc	FBgn0053110,FBgn0000422
GO Molecular Function	GO:0005215	transporter activity	765	3	9.677	1.767	0.821	0.239731	0.620275	1	0.506237	1	CG1139,ppk6,CG15406	FBgn0035300,FBgn0034489,FBgn0031517
GO Biological Processes	GO:0007275	multicellular organism development	2719	8	25.806	1.3257	0.407	0.244761	0.611259	1	0.506237	1	Lcp65Aa,Lcp65Ag3,CG9521,reb,TwdlO,shd,Ddc,Cpr65Au	FBgn0020645,FBgn0086611,FBgn0030588,FBgn0033667,FBgn0039438,FBgn0003388,FBgn0000422,FBgn0042119
GO Molecular Function	GO:0004175	endopeptidase activity	443	2	6.452	2.0342	1.024	0.257899	0.58855	1	0.508286	1	CG11529,CG9733	FBgn0036264,FBgn0039759
GO Biological Processes	GO:0040007	growth	448	2	6.452	2.0115	1.008	0.262051	0.581614	1	0.511503	1	shd,CG1139	FBgn0003388,FBgn0035300
Preferred tissue (modEncode RNA_seq)	Tissue:2	digestive_system	482	2	6.452	1.8696	0.903	0.290306	0.537144	1	0.52618	1	shd,Uro	FBgn0003388,FBgn0003961
GO Biological Processes	GO:0006811	ion transport	521	2	6.452	1.7297	0.791	0.32262	0.491308	1	0.557043	1	ppk6,CG1139	FBgn0034489,FBgn0035300
GO Molecular Function	GO:0008233	peptidase activity	604	2	6.452	1.492	0.577	0.390195	0.408718	1	0.610842	1	CG9733,CG11529	FBgn0039759,FBgn0036264
GO Biological Processes	GO:0002165	instar larval or pupal development	609	2	6.452	1.4797	0.565	0.394188	0.404296	1	0.610842	1	shd,CG9521	FBgn0003388,FBgn0030588
GO Biological Processes	GO:0048856	anatomical structure development	3179	8	25.806	1.1339	0.181	0.409813	0.387414	1	0.6166	1	shd,Cpr65Au,Lcp65Ag3,TwdlO,CG9521,reb,Lcp65Aa,Ddc	FBgn0003388,FBgn0042119,FBgn0086611,FBgn0039438,FBgn0030588,FBgn0033667,FBgn0020645,FBgn0000422
GO Biological Processes	GO:0055085	transmembrane transport	629	2	6.452	1.4327	0.519	0.410054	0.387159	1	0.6166	1	CG15406,CG1139	FBgn0031517,FBgn0035300
GO Biological Processes	GO:0032502	developmental process	3282	8	25.806	1.0983	0.135	0.448694	0.34805	1	0.651985	1	reb,shd,Ddc,CG9521,Lcp65Aa,TwdlO,Cpr65Au,Lcp65Ag3	FBgn0033667,FBgn0003388,FBgn0000422,FBgn0030588,FBgn0020645,FBgn0039438,FBgn0042119,FBgn0086611
GO Biological Processes	GO:0009791	post-embryonic development	680	2	6.452	1.3252	0.406	0.449645	0.347131	1	0.651985	1	CG9521,shd	FBgn0030588,FBgn0003388
GO Biological Processes	GO:0040011	locomotion	712	2	6.452	1.2657	0.34	0.473777	0.324426	1	0.682104	1	shd,Ddc	FBgn0003388,FBgn0000422
GO Biological Processes	GO:0035295	tube development	801	2	6.452	1.125	0.17	0.537649	0.269501	1	0.741865	1	shd,Ddc	FBgn0003388,FBgn0000422
GO Biological Processes	GO:0006508	proteolysis	938	2	6.452	0.9607	-0.058	0.62573	0.203613	1	0.819504	1	CG11529,CG9733	FBgn0036264,FBgn0039759
GO Biological Processes	GO:0060429	epithelium development	1087	2	6.452	0.829	-0.271	0.706898	0.150643	1	0.914015	1	Ddc,shd	FBgn0000422,FBgn0003388
GO Molecular Function	GO:0043168	anion binding	1109	2	6.452	0.8126	-0.299	0.717619	0.144106	1	0.922004	1	Ddc,CG9521	FBgn0000422,FBgn0030588
GO Molecular Function	GO:0003824	catalytic activity	4158	8	25.806	0.8669	-0.206	0.746588	0.126919	1	0.939845	1	CG11529,CG9265,Ddc,Uro,CG9733,CG9521,shd,CG33110	FBgn0036264,FBgn0032910,FBgn0000422,FBgn0003961,FBgn0039759,FBgn0030588,FBgn0003388,FBgn0053110
GO Biological Processes	GO:0009888	tissue development	1185	2	6.452	0.7605	-0.395	0.752257	0.123634	1	0.939845	1	Ddc,shd	FBgn0000422,FBgn0003388
GO Biological Processes	GO:0009653	anatomical structure morphogenesis	1724	3	9.677	0.7841	-0.351	0.754654	0.122252	1	0.939845	1	shd,TwdlO,reb	FBgn0003388,FBgn0039438,FBgn0033667
GO Biological Processes	GO:0009058	biosynthetic process	2914	5	16.129	0.7731	-0.371	0.805083	0.0941596	1	0.972519	1	Uro,reb,Ddc,shd,CG33110	FBgn0003961,FBgn0033667,FBgn0000422,FBgn0003388,FBgn0053110
GO Biological Processes	GO:0048513	animal organ development	1379	2	6.452	0.6535	-0.614	0.82509	0.0834985	1	0.985255	1	reb,Ddc	FBgn0033667,FBgn0000422
GO Molecular Function	GO:0016787	hydrolase activity	1838	2	6.452	0.4903	-1.028	0.928405	0.0322626	1	0.999999	1	CG11529,CG9733	FBgn0036264,FBgn0039759
GO Biological Processes	GO:0006139	nucleobase-containing compound metabolic process	2420	2	6.452	0.3724	-1.425	0.979519	0.00898699	1	0.999999	1	Uro,reb	FBgn0003961,FBgn0033667
GO Biological Processes	GO:0006807	nitrogen compound metabolic process	5312	6	19.355	0.5089	-0.975	0.992653	0.00320239	1	0.999999	1	Ddc,CG33110,CG9733,Uro,reb,CG11529	FBgn0000422,FBgn0053110,FBgn0039759,FBgn0003961,FBgn0033667,FBgn0036264
GO Biological Processes	GO:0019538	protein metabolic process	2919	2	6.452	0.3087	-1.696	0.993626	0.00277687	1	0.999999	1	CG11529,CG9733	FBgn0036264,FBgn0039759
GO Biological Processes	GO:0044237	cellular metabolic process	5541	6	19.355	0.4879	-1.035	0.995589	0.00191987	1	0.999999	1	Uro,shd,reb,Ddc,CG33110,CG9521	FBgn0003961,FBgn0003388,FBgn0033667,FBgn0000422,FBgn0053110,FBgn0030588
GO Biological Processes	GO:0009987	cellular process	8313	6	19.355	0.3252	-1.621	0.999999	3.7684e-07	1	0.999999	1	reb,CG9521,Ddc,CG33110,shd,Uro	FBgn0033667,FBgn0030588,FBgn0000422,FBgn0053110,FBgn0003388,FBgn0003961
